# The core microbiome as a reproducible, data-driven abstraction, not a biological entity

**DOI:** 10.64898/2026.09.15.751703

**Authors:** Camilo Quiroga-González, Luis Daniel Prada-Salcedo, Kezia Goldmann

**Affiliations:** Department of Agroecosystem Ecology, UFZ - Helmholtz Centre for Environmental Research, Theodor-Lieser-Straße 4, 06120, Halle (Saale), Germany; Department of Applied Microbial Ecology, UFZ - Helmholtz Centre for Environmental Research, Permoserstraße 16, 04318 Leipzig, Germany

**Keywords:** core microbiome, ecological consistency, ITS2, prevalence, plant-associated microbiome, *Quercus robur*, 16S rRNA

## Abstract

Microbial communities are highly diverse, making it difficult to distinguish stable ecological patterns from stochastic variation. The core microbiome offers a widely used framework for simplification, but prevalence-based definitions are often criticized for relying on arbitrary thresholds. We propose an alternative view in which the core microbiome is not a biologically complete or functionally exhaustive subset, but a data-driven abstraction that preserves dominant ecological information under strong dimensional reduction. Using bacterial (16S rRNA) and fungal (ITS2) communities from leaves, roots, and rhizosphere of clonally replicated pedunculate oak (*Quercus robur*) across a continental environmental gradient, we defined cores using a non-arbitrary threshold derived from the prevalence distribution. Despite retaining fewer than 6% of bacterial and 3% of fungal OTUs, cores preserved composition patterns, reproduced site differentiation, retained most predicted functional information, maintained network structure, and were robust across a wide range of sampling efforts. Prevalence and abundance captured distinct ecological dimensions: consistently occurring taxa were not necessarily the most abundant, and vice versa. Our results show that core value therefore lies not in identifying the most important microorganisms, but in providing a reproducible, information-preserving representation of complex communities — though core taxa nonetheless retained fundamental ecological and functional roles.
