## Supplementary material for "The core microbiome as a reproducible, data-driven abstraction, not a biological entity": Overview of experimental study sites included in this study.

### Sheet: Sheet1
Table S1. Overview of experimental study sites included in this study. The table summarizes the country, location, plant coverage type, year of planting, and the DOI of the corresponding data source
Country	Study site	Plant coverage	Year of planting	Reference name	Project name	DOI
Germany	Bad Lauchstädt	Grassland	2013	DBLL_13	BLG_13	https://doi.org/10.1594/PANGAEA.993282
Germany	Bad Lauchstädt	Grassland	2014	DBLL_14	BLG_14	https://doi.org/10.1594/PANGAEA.993282
France	Toulenne	Grassland	2014	FBOL_14	BOG-14	https://doi.org/10.1594/PANGAEA.984689
France	Fontain	Forest	2013	FFOW_13	FOF-13	https://doi.org/10.1594/PANGAEA.992435
France	Fontain	Grassland	2013	FFOL_13	FOG-13	https://doi.org/10.1594/PANGAEA.988219
Germany	Greifenhagen	Grassland	2014	DGRL_14	GRG-14	https://doi.org/10.1594/PANGAEA.993962
Germany	Harsleben	Grassland	2014	DHAL_14	HAG_14	https://doi.org/10.1594/PANGAEA.993966
Germany	Leipzig	Forest	2016	DLAuW_16	LEF_16	https://doi.org/10.1594/PANGAEA.993964
Finland	Lapinjärvi	Grassland	2014	FiLAL_14	LAG-14	https://doi.org/10.1594/PANGAEA.993281
Germany	Pfeiffhausen	Grassland	2014	DPFL_14	PFG_14	https://doi.org/10.1594/PANGAEA.993967
Germany	Rehungen	Forest	2013	DREW_13	REF_13	https://doi.org/10.1594/PANGAEA.993963
Germany	Rehungen	Forest	2015	DREW_15	REF_15	https://doi.org/10.1594/PANGAEA.993963
