## Supplementary material for "The core microbiome as a reproducible, data-driven abstraction, not a biological entity": Sample-subsampling simulation results for core microbiome definition across compartments and markers.

### Sheet: Legend
Table S5. Sample-subsampling simulation results for core microbiome definition across compartments and markers.
For each compartment and molecular marker (16S rRNA for bacteria, ITS2 for fungi), core microbiome membership was re- evaluated under progressive sample removal, iteratively excluding one sample at a time down to a minimum of three samples per compartment, with each subsampling depth repeated 100 times. This table reports, for each compartment and marker the resulting core community composition a…

### Sheet: Leaves_16S_simulation
	Samples_Used	Mean_Core_Threshold	SD_Core_Threshold	N_Reps
1	59	0.484848	0	100
2	58	0.484848	0	100
3	57	0.484848	0	100
4	56	0.484848	0	100
5	55	0.485051	0.00142127	100
6	54	0.485354	0.00221255	100
7	53	0.485859	0.00304557	100
8	52	0.488586	0.00490138	100
9	51	0.488788	0.00495159	100
10	50	0.482323	0.0043959	100
11	49	0.477273	0.0043959	100
12	48	0.478586	0.00492759	100
13	47	0.480404	0.00503927	100
14	46	0.480505	0.00502596	100
15	45	0.481919	0.00460655	100
16	44	0.482323	0.0043959	100
17	43	0.482525	0.00427225	100
18	42	0.48404	0.00371065	100
19	41	0.485253	0.0040404	100
20	40	0.486465	0.00398906	100
21	39	0.48596	0.00428189	100
22	38	0.48697	0.00523488	100
23	37	0.488182	0.00557061	100
24	36	0.489091	0.00559369	100
25	35	0.490808	0.00593604	100
26	34	0.491818	0.00637148	100
27	33	0.48798	0.00568778	100
28	32	0.48697	0.00630644	100
29	31	0.487677	0.00674624	100
30	30	0.490707	0.00612152	100
31	29	0.491111	0.00685234	100
32	28	0.492424	0.00694126	100
33	27	0.494242	0.00707071	100
34	26	0.496465	0.00778128	100
35	25	0.496566	0.00713816	100
36	24	0.495051	0.00830907	100
37	23	0.497475	0.00877714	100
38	22	0.499798	0.00935738	100
39	21	0.503131	0.00970502	100
40	20	0.504848	0.00994471	100
41	19	0.505859	0.0104204	100
42	18	0.507475	0.0112242	100
43	17	0.513333	0.0129515	100
44	16	0.513939	0.0122901	100
45	15	0.519293	0.0144353	100
46	14	0.520303	0.0149543	100
47	13	0.530606	0.0187991	100
48	12	0.536162	0.0180281	100
49	11	0.550909	0.0486321	100
50	10	0.56404	0.0282332	100
51	9	0.580909	0.0523683	100
52	8	0.615354	0.101982	100
53	7	0.673939	0.147821	100
54	6	0.78798	0.173223	100
55	5	0.937374	0.121941	100
56	4	0.989899	0	100
57	3	0.989899	0	100

### Sheet: Leaves_ITS_simulation
	Samples_Used	Mean_Core_Threshold	SD_Core_Threshold	N_Reps
1	70	0.474747	0	100
2	69	0.47899	0.00501056	100
3	68	0.479596	0.00507189	100
4	67	0.478485	0.00490138	100
5	66	0.477778	0.00465218	100
6	65	0.478687	0.00495159	100
7	64	0.479394	0.00505968	100
8	63	0.479697	0.0052741	100
9	62	0.480303	0.0056295	100
10	61	0.480202	0.00581767	100
11	60	0.481616	0.00656036	100
12	59	0.481515	0.00689358	100
13	58	0.482525	0.00671178	100
14	57	0.483232	0.00728111	100
15	56	0.482929	0.00782355	100
16	55	0.483232	0.0075589	100
17	54	0.483636	0.00802963	100
18	53	0.484343	0.00764769	100
19	52	0.485556	0.00789698	100
20	51	0.48596	0.00798006	100
21	50	0.481919	0.0076369	100
22	49	0.477778	0.00805782	100
23	48	0.479495	0.0083041	100
24	47	0.480202	0.0092399	100
25	46	0.481212	0.00936179	100
26	45	0.482121	0.0101372	100
27	44	0.482828	0.00973736	100
28	43	0.482525	0.00982743	100
29	42	0.483636	0.0100785	100
30	41	0.483939	0.0114041	100
31	40	0.485051	0.0114838	100
32	39	0.484242	0.0109169	100
33	38	0.485354	0.0124645	100
34	37	0.487374	0.0132656	100
35	36	0.48798	0.0128167	100
36	35	0.488485	0.0135077	100
37	34	0.488889	0.0144286	100
38	33	0.486566	0.0131627	100
39	32	0.485455	0.0134542	100
40	31	0.487475	0.0150317	100
41	30	0.489798	0.0151597	100
42	29	0.489596	0.0152248	100
43	28	0.491818	0.0163502	100
44	27	0.49303	0.0164131	100
45	26	0.49596	0.0178454	100
46	25	0.498485	0.0168274	100
47	24	0.496162	0.0174234	100
48	23	0.499394	0.0194916	100
49	22	0.49899	0.0203038	100
50	21	0.503232	0.0223055	100
51	20	0.503737	0.0223182	100
52	19	0.50404	0.0239163	100
53	18	0.507273	0.0240486	100
54	17	0.512525	0.027377	100
55	16	0.513838	0.028011	100
56	15	0.521111	0.0381499	100
57	14	0.527374	0.0620229	100
58	13	0.538081	0.0665682	100
59	12	0.548687	0.0781219	100
60	11	0.558586	0.0779187	100
61	10	0.571414	0.0796423	100
62	9	0.595253	0.108443	100
63	8	0.63202	0.142794	100
64	7	0.7	0.18399	100
65	6	0.822626	0.196828	100
66	5	0.896263	0.168832	100
67	4	0.975859	0.0804616	100
68	3	0.989899	0	100

### Sheet: Roots_16S_simulation
	Samples_Used	Mean_Core_Threshold	SD_Core_Threshold	N_Reps
1	69	0.616162	0	100
2	68	0.622222	0.00885022	100
3	67	0.618889	0.0118264	100
4	66	0.604646	0.0120991	100
5	65	0.611111	0.0177295	100
6	64	0.619495	0.0430243	100
7	63	0.628081	0.0682126	100
8	62	0.678889	0.143061	100
9	61	0.705657	0.162316	100
10	60	0.679495	0.143317	100
11	59	0.704545	0.163123	100
12	58	0.722525	0.16908	100
13	57	0.733232	0.174401	100
14	56	0.737273	0.175487	100
15	55	0.737778	0.175284	100
16	54	0.765152	0.182058	100
17	53	0.772424	0.184236	100
18	52	0.80798	0.19003	100
19	51	0.821515	0.182198	100
20	50	0.716263	0.173571	100
21	49	0.679293	0.167579	100
22	48	0.703131	0.169247	100
23	47	0.732727	0.183339	100
24	46	0.748485	0.187947	100
25	45	0.741313	0.182412	100
26	44	0.748081	0.185103	100
27	43	0.738384	0.180296	100
28	42	0.771212	0.186526	100
29	41	0.777475	0.187931	100
30	40	0.758788	0.18534	100
31	39	0.766263	0.186602	100
32	38	0.803131	0.194061	100
33	37	0.800808	0.19271	100
34	36	0.781414	0.189259	100
35	35	0.799495	0.184939	100
36	34	0.813333	0.171849	100
37	33	0.779394	0.187773	100
38	32	0.756869	0.186752	100
39	31	0.780101	0.185176	100
40	30	0.809798	0.18314	100
41	29	0.840505	0.182199	100
42	28	0.835455	0.184107	100
43	27	0.841717	0.182593	100
44	26	0.855253	0.177667	100
45	25	0.815758	0.183017	100
46	24	0.800707	0.186413	100
47	23	0.850909	0.178154	100
48	22	0.850303	0.181956	100
49	21	0.86202	0.174809	100
50	20	0.807576	0.184861	100
51	19	0.847172	0.180901	100
52	18	0.867778	0.177754	100
53	17	0.864343	0.167597	100
54	16	0.842222	0.182117	100
55	15	0.863434	0.179688	100
56	14	0.855859	0.186407	100
57	13	0.881717	0.17171	100
58	12	0.888081	0.167076	100
59	11	0.927071	0.141739	100
60	10	0.92404	0.139709	100
61	9	0.941313	0.12686	100
62	8	0.936162	0.129371	100
63	7	0.954444	0.114023	100
64	6	0.973737	0.0796908	100
65	5	0.989899	0	100
66	4	0.989899	0	100
67	3	0.989899	0	100

### Sheet: Roots_ITS_simulation
	Samples_Used	Mean_Core_Threshold	SD_Core_Threshold	N_Reps
1	69	0.484848	0	100
2	68	0.484848	0	100
3	67	0.484848	0	100
4	66	0.484646	0.00142127	100
5	65	0.484747	0.0010101	100
6	64	0.484747	0.0010101	100
7	63	0.484848	0	100
8	62	0.484848	0	100
9	61	0.484848	0	100
10	60	0.484848	0	100
11	59	0.484848	0	100
12	58	0.484848	0	100
13	57	0.485354	0.00221255	100
14	56	0.485455	0.00241094	100
15	55	0.486869	0.00406076	100
16	54	0.487273	0.0043357	100
17	53	0.487576	0.00450703	100
18	52	0.490303	0.00505968	100
19	51	0.490101	0.00507189	100
20	50	0.483838	0.00304557	100
21	49	0.481212	0.00487291	100
22	48	0.481919	0.00460655	100
23	47	0.482929	0.0039826	100
24	46	0.48303	0.00390023	100
25	45	0.483939	0.00354445	100
26	44	0.484848	0.00406076	100
27	43	0.484646	0.00405568	100
28	42	0.486263	0.00406583	100
29	41	0.487778	0.00460655	100
30	40	0.48899	0.00499304	100
31	39	0.488384	0.00505051	100
32	38	0.489495	0.00505968	100
33	37	0.490505	0.0052398	100
34	36	0.492222	0.00553348	100
35	35	0.494242	0.00542058	100
36	34	0.49404	0.005578	100
37	33	0.490505	0.00543293	100
38	32	0.489495	0.00525943	100
39	31	0.490808	0.005578	100
40	30	0.49404	0.00519535	100
41	29	0.493636	0.00530528	100
42	28	0.495758	0.00550079	100
43	27	0.497172	0.00584594	100
44	26	0.499596	0.00664465	100
45	25	0.499596	0.00581767	100
46	24	0.497677	0.00606655	100
47	23	0.500505	0.00580969	100
48	22	0.502121	0.006779	100
49	21	0.505556	0.00778128	100
50	20	0.508081	0.00752885	100
51	19	0.508081	0.00779782	100
52	18	0.510404	0.0083041	100
53	17	0.515657	0.00967098	100
54	16	0.51798	0.01016	100
55	15	0.524141	0.0108293	100
56	14	0.525657	0.0105423	100
57	13	0.533333	0.0128412	100
58	12	0.539495	0.0139266	100
59	11	0.55101	0.0148769	100
60	10	0.564545	0.0173413	100
61	9	0.577677	0.0241818	100
62	8	0.602424	0.0522112	100
63	7	0.629596	0.0728968	100
64	6	0.736061	0.148347	100
65	5	0.859192	0.144463	100
66	4	0.979394	0.0407828	100
67	3	0.989899	0	100

### Sheet: Rhizosphere_16S_simulation
	Samples_Used	Mean_Core_Threshold	SD_Core_Threshold	N_Reps
1	70	0.69697	0	100
2	69	0.694242	0.0190388	100
3	68	0.762222	0.105153	100
4	67	0.697778	0.0405995	100
5	66	0.662424	0.0351725	100
6	65	0.675455	0.0413534	100
7	64	0.727172	0.116296	100
8	63	0.739596	0.13021	100
9	62	0.754848	0.133403	100
10	61	0.789596	0.157469	100
11	60	0.735455	0.122487	100
12	59	0.780505	0.157114	100
13	58	0.795152	0.15839	100
14	57	0.822828	0.158736	100
15	56	0.802222	0.155408	100
16	55	0.823232	0.160666	100
17	54	0.823333	0.160294	100
18	53	0.833535	0.163029	100
19	52	0.858081	0.157655	100
20	51	0.846061	0.141895	100
21	50	0.786566	0.16132	100
22	49	0.751212	0.174852	100
23	48	0.742121	0.148686	100
24	47	0.784545	0.159711	100
25	46	0.799192	0.165773	100
26	45	0.795455	0.1656	100
27	44	0.816465	0.168638	100
28	43	0.810606	0.16614	100
29	42	0.824848	0.165686	100
30	41	0.821515	0.165486	100
31	40	0.790505	0.161211	100
32	39	0.822424	0.160292	100
33	38	0.845253	0.162468	100
34	37	0.859697	0.160039	100
35	36	0.853131	0.162465	100
36	35	0.867172	0.15717	100
37	34	0.882626	0.145337	100
38	33	0.86697	0.167035	100
39	32	0.824747	0.172901	100
40	31	0.856263	0.168337	100
41	30	0.855556	0.165177	100
42	29	0.86101	0.164292	100
43	28	0.857172	0.171119	100
44	27	0.87303	0.163784	100
45	26	0.900909	0.147477	100
46	25	0.853737	0.169543	100
47	24	0.870404	0.169224	100
48	23	0.893232	0.161573	100
49	22	0.889495	0.166236	100
50	21	0.896667	0.162429	100
51	20	0.840303	0.174014	100
52	19	0.885051	0.16795	100
53	18	0.900606	0.157827	100
54	17	0.905859	0.146742	100
55	16	0.897172	0.156612	100
56	15	0.89798	0.159294	100
57	14	0.908788	0.159875	100
58	13	0.918283	0.150338	100
59	12	0.910606	0.156868	100
60	11	0.927475	0.140349	100
61	10	0.941313	0.118414	100
62	9	0.960404	0.101708	100
63	8	0.955152	0.111923	100
64	7	0.977576	0.0705769	100
65	6	0.981111	0.0619292	100
66	5	0.985455	0.0444444	100
67	4	0.989899	0	100
68	3	0.989899	0	100

### Sheet: Rhizosphere_ITS_simulation
	Samples_Used	Mean_Core_Threshold	SD_Core_Threshold	N_Reps
1	70	0.484848	0	100
2	69	0.484848	0	100
3	68	0.484848	0	100
4	67	0.484848	0	100
5	66	0.484848	0	100
6	65	0.484848	0	100
7	64	0.484848	0	100
8	63	0.484949	0.0010101	100
9	62	0.485152	0.00173178	100
10	61	0.485859	0.00304557	100
11	60	0.487374	0.0043959	100
12	59	0.486566	0.00381339	100
13	58	0.487677	0.00455819	100
14	57	0.489495	0.00505968	100
15	56	0.49	0.00507493	100
16	55	0.490707	0.00501056	100
17	54	0.49202	0.00460655	100
18	53	0.493232	0.00407469	100
19	52	0.494444	0.00332852	100
20	51	0.494141	0.00371065	100
21	50	0.486667	0.00390023	100
22	49	0.484747	0.00226776	100
23	48	0.484646	0.00247839	100
24	47	0.485657	0.00371065	100
25	46	0.486061	0.00359784	100
26	45	0.486465	0.00372175	100
27	44	0.487172	0.00427225	100
28	43	0.487273	0.0043357	100
29	42	0.489697	0.00527117	100
30	41	0.491111	0.0055195	100
31	40	0.492727	0.00529069	100
32	39	0.491818	0.0055036	100
33	38	0.493939	0.00546696	100
34	37	0.494646	0.00582386	100
35	36	0.495859	0.00539007	100
36	35	0.497172	0.00601966	100
37	34	0.497677	0.00686361	100
38	33	0.495253	0.00582386	100
39	32	0.493939	0.00617516	100
40	31	0.495051	0.00649959	100
41	30	0.497879	0.00692937	100
42	29	0.498788	0.0072896	100
43	28	0.500202	0.00724706	100
44	27	0.50202	0.00818472	100
45	26	0.503939	0.00823431	100
46	25	0.505152	0.00818409	100
47	24	0.502121	0.00815887	100
48	23	0.506263	0.00876597	100
49	22	0.507576	0.00956382	100
50	21	0.511616	0.0103902	100
51	20	0.514141	0.0103031	100
52	19	0.514444	0.0110516	100
53	18	0.517273	0.0113315	100
54	17	0.522121	0.0135211	100
55	16	0.523939	0.0133647	100
56	15	0.530202	0.0134293	100
57	14	0.533131	0.013664	100
58	13	0.542626	0.0151314	100
59	12	0.548384	0.0168225	100
60	11	0.561313	0.0200101	100
61	10	0.577879	0.0252493	100
62	9	0.596869	0.0506801	100
63	8	0.63	0.0864719	100
64	7	0.670707	0.12387	100
65	6	0.758788	0.152267	100
66	5	0.898182	0.136525	100
67	4	0.987475	0.0147897	100
68	3	0.989899	0	100
