## Supplementary material for "The core microbiome as a reproducible, data-driven abstraction, not a biological entity": Summary of core taxon recovery by marker and plant compartment from LOSO analysis.

### Sheet: Sheet1
Table S6. Summary of core taxon recovery by marker and plant compartment from LOSO analysis. Core Recovery represents the proportion of prevalence-defined core OTUs detected per sample; values are summarized as mean ± SD, with minimum and maximum recovery observed across samples for each marker–compartment combination
Marker	Compartment	Mean Core Recovery	SD Core Recovery	Min Core Recovery	Max Core Recovery
16S	Leaves	0.925952	0.103563	0.695652	1
	Roots	0.920665	0.131547	0.566986	1
	Rhizosphere	0.931683	0.115585	0.680761	1
ITS	Leaves	0.938119	0.0626617	0.771429	1
	Roots	0.887669	0.115426	0.68	1
	Rhizosphere	0.835782	0.100427	0.714286	0.96875
