## Supplementary material for "The core microbiome as a reproducible, data-driven abstraction, not a biological entity": Leave-one-site-out (LOSO) cross-validation results for core microbiome definition across compartments and markers.

### Sheet: Legend
Table S7. Leave-one-site-out (LOSO) cross-validation results for core microbiome definition across compartments and markers.
For each compartment and molecular marker (16S rRNA for bacteria, ITS2 for fungi), core microbiome membership was re-evaluated by iteratively excluding one site at a time and recalculating the core based on the prevalence/occupancy definition described in Methods. For each held-out site, the table reports the number of remaining training sites, the occupancy threshold used to redefine the core wi…

### Sheet: loso_results_rootsITS
Held_Out_Site	N_Train_Sites	Train_Threshold	Core_Recovery
BOG-14	11	0.484848	0.909091
FOG-13	11	0.484848	0.954545
BLG-13	11	0.474747	1
LAG-14	11	0.484848	0.826087
FOF-13	11	0.484848	0.68
LEF-16	11	0.484848	0.692308
REF-13	11	0.484848	0.84
REF-15	11	0.484848	0.916667
HAG-14	11	0.484848	1
GRG-14	11	0.484848	1
BLG-14	11	0.484848	1
PFG-14	11	0.484848	0.833333

### Sheet: loso_results_roots16S
Held_Out_Site	N_Train_Sites	Train_Threshold	Core_Recovery
BOG-14	11	0.636364	0.978571
FOG-13	11	0.656566	0.988462
BLG-13	11	0.666667	0.996169
LAG-14	11	0.565657	0.807388
FOF-13	11	0.565657	0.803618
LEF-16	11	0.555556	0.566986
REF-13	11	0.626263	0.980066
REF-15	11	0.616162	0.990323
HAG-14	11	0.656566	0.971119
GRG-14	11	0.989899	1
BLG-14	11	0.686869	0.992032
PFG-14	11	0.626263	0.973244

### Sheet: loso_results_rhizosphereITS
Held_Out_Site	N_Train_Sites	Train_Threshold	Core_Recovery
BOG-14	11	0.484848	0.727273
FOG-13	11	0.484848	0.96875
BLG-13	11	0.484848	0.903226
LAG-14	11	0.494949	0.818182
FOF-13	11	0.494949	0.714286
LEF-16	11	0.494949	0.727273
REF-13	11	0.484848	0.75
REF-15	11	0.484848	0.777778
HAG-14	11	0.484848	0.939394
GRG-14	11	0.484848	0.967742
BLG-14	11	0.484848	0.935484
PFG-14	11	0.484848	0.8

### Sheet: loso_results_rhizosphere16S
Held_Out_Site	N_Train_Sites	Train_Threshold	Core_Recovery
BOG-14	11	0.767677	0.982684
FOG-13	11	0.79798	1
BLG-13	11	0.989899	1
LAG-14	11	0.606061	0.852097
FOF-13	11	0.585859	0.721174
LEF-16	11	0.59596	0.680761
REF-13	11	0.747475	0.992453
REF-15	11	0.747475	0.992366
HAG-14	11	0.808081	0.994872
GRG-14	11	0.808081	0.994845
BLG-14	11	0.989899	1
PFG-14	11	0.69697	0.968944

### Sheet: loso_results_leavesITS
Held_Out_Site	N_Train_Sites	Train_Threshold	Core_Recovery
BOG-14	11	0.484848	0.935484
FOG-13	11	0.474747	0.941176
BLG-13	11	0.484848	1
LAG-14	11	0.494949	0.771429
FOF-13	11	0.474747	0.911765
LEF-16	11	0.474747	0.882353
REF-13	11	0.474747	0.969697
REF-15	11	0.474747	1
HAG-14	11	0.484848	0.969697
GRG-14	11	0.484848	0.9375
BLG-14	11	0.484848	0.967742
PFG-14	11	0.484848	0.970588

### Sheet: loso_results_leaves16S
Held_Out_Site	N_Train_Sites	Train_Threshold	Core_Recovery
FOG-13	11	0.484848	0.982456
BLG-13	11	0.484848	0.983871
LAG-14	11	0.484848	0.921875
BOG-14	11	0.484848	0.983871
FOF-13	11	0.484848	0.983333
LEF-16	11	0.484848	0.695652
REF-13	11	0.484848	0.910448
REF-15	11	0.484848	0.728571
HAG-14	11	0.494949	0.984848
GRG-14	11	0.484848	1
BLG-14	11	0.484848	0.96875
PFG-14	11	0.484848	0.967742
