## Supplementary material for "The core microbiome as a reproducible, data-driven abstraction, not a biological entity": Summary of PERMANOVA significance consistency between original and core datasets across compartments and marker genes.

### Sheet: Sheet1
Table S8. Summary of PERMANOVA significance consistency between original and core datasets across compartments and marker genes.
Compartment	Marker	Original only significant	Core only significant	Shared significant	Shared non-significant
Leaves	16S	1	0	31	34
Roots	16S	0	0	63	3
Rhizosphere	16S	1	0	64	1
Leaves	ITS	1	2	60	3
Roots	ITS	7	0	55	4
Rhizosphere	ITS	2	0	63	1
