## Supplementary material for "The core microbiome as a reproducible, data-driven abstraction, not a biological entity": Functional overlap between the complete KEGG Orthology (KO) database and the core microbiome across leaf, root, and rhizosphere compartments.

### Sheet: Sheet1
Table S10. Functional overlap between the complete KEGG Orthology (KO) database and the core microbiome across leaf, root, and rhizosphere compartments. Results are shown for both the complete KO database and plant growth-promoting rhizobacteria (PGPR)-associated KOs.
	Compartment	Number of KOs	Shared KOs	Percentage shared	Shared KOs in core	Percentage shared in Core
	Leaves	28067	9104	32.4367	6256	68.717
Complete KO	Roots	28067	9152	32.6077	7070	77.2509
	Rhizosphere	28067	9175	32.6896	7047	76.8065
	Leaves	4959	3017	60.8389	2131	70.6331
PGPR Kos	Roots	4959	3019	60.8792	2453	81.2521
	Rhizosphere	4959	3028	61.0607	2452	80.9775
