## Supplementary material for "The core microbiome as a reproducible, data-driven abstraction, not a biological entity": SPIECEASI Network topology and stability metrics simulations of microbial networks inferred for bacterial and fungal core microbiomes across compartme

### Sheet: Sheet1
Table S11. SPIEC_EASI Network topology and stability metrics simulations of microbial networks inferred for bacterial and fungal core microbiomes across leaf, root, and rhizosphere compartments under different regularization (λ\lambda) values. In bold are highlighted the best lambda value and the associated parameters for each marker and compartment.
Marker	Compartment	Lambda	Edges	Density	Avg Degree	Clustering	Components	Stability	Lambda sequence	Optimal lambda
16S	Leaves	0.05	27	0.0134	0.84	0	39	0.0315	2	0.7532
		0.01	1	0.0005	0.03	NA	63	0.0008	1	0.8818
		0.005	1	0.0005	0.03	NA	63	0.001	1	0.8818
		0.001	1	0.0005	0.03	NA	63	0.0013	1	0.8818
		0.0005	1	0.0005	0.03	NA	63	0.0009	1	0.8818
		0.0001	1	0.0005	0.03	NA	63	0.0008	1	0.8818
	Roots	0.05	1376	0.0284	8.82	0.11	1	0.0468	8	0.3073
		0.01	1157	0.0238	7.42	0.12	3	0.0385	5	0.3514
		0.005	1401	0.0289	8.98	0.11	1	0.047	5	0.3037
		0.001	1354	0.0279	8.68	0.11	1	0.046	4	0.3113
		0.0005	888	0.0183	5.69	0.13	13	0.0306	3	0.4162
		0.0001	1157	0.0238	7.42	0.12	3	0.0396	3	0.3514
	Rhizosphere	0.05	1397	0.0281	8.84	0.13	1	0.042	8	0.3098
		0.01	1551	0.0312	9.82	0.13	1	0.0486	6	0.2781
		0.005	1413	0.0284	8.94	0.13	1	0.0427	5	0.3062
		0.001	1372	0.0276	8.68	0.13	1	0.0414	4	0.3139
		0.0005	1535	0.0308	9.72	0.13	1	0.0482	4	0.2813
		0.0001	1169	0.0235	7.4	0.14	1	0.0361	3	0.3543
ITS	Leaves	0.05	12	0.0214	0.71	0	22	0.0281	3	0.5918
		0.01	9	0.016	0.53	0	25	0.0202	2	0.6366
		0.005	9	0.016	0.53	0	25	0.0242	2	0.6138
		0.001	16	0.0285	0.94	0	18	0.0369	2	0.5639
		0.0005	19	0.0339	1.12	0	15	0.0416	2	0.5437
		0.0001	0	0	0	NA	34	0.0024	1	0.8111
	Roots	0.05	6	0.217	0.5	0	18	0.0498	3	0.5405
		0.01	4	0.0145	0.33	0	20	0.025	2	0.5814
		0.005	4	0.0145	0.33	0	20	0.0337	2	0.5606
		0.001	0	0	0	NA	24	0.0036	1	0.7409
		0.0005	0	0	0	NA	24	0.0036	1	0.7409
		0.0001	0	0	0	NA	24	0.0036	1	0.7409
	Rhizosphere	0.05	12	0.0227	0.73	0.41	22	0.0259	3	0.6204
		0.01	7	0.0133	0.42	0	26	0.0206	2	0.6674
		0.005	10	0.0189	0.61	0	23	0.0227	2	0.6435
		0.001	14	0.0265	0.85	0.58	21	0.031	2	0.5912
		0.0005	15	0.0284	0.91	0.51	20	0.0387	2	0.57
		0.0001	1	0.0019	0.06	NA	32	0.0022	1	0.8505
